# Small in size but huge as reservoir – insights into the virome of European white-toothed shrews

**DOI:** 10.1101/2023.11.14.567014

**Authors:** Viola C. Haring, Benedikt Litz, Jens Jacob, Michael Brecht, Markus Bauswein, Julia Sehl-Ewert, Marta Heroldova, Donata Hoffmann, Rainer G. Ulrich, Martin Beer, Florian Pfaff

## Abstract

While the virome and immune system of bats and rodents have been extensively studied, comprehensive data are lacking for insectivores. Anthropogenic land use and outdoor recreational activities may lead to an expansion of the human-shrew interface with the risk of zoonotic infections, as reported for Borna disease virus 1. We investigated the virosphere of four white-toothed shrew species from Central Europe, addressing the One Health concept of spillover prevention. A high diversity of viruses was identified, including several co-infections. Whole genomes were generated for novel species of paramyxoviruses (n=3), nairoviruses (n=2) and hepevirus. Phylogenetically, they are closely related to WHO priority diseases, such as henipaviruses. High viral loads of orthoparamyxoviruses were detected in kidneys, in well-perfused organs for orthonairoviruses, and an association with liver and intestine was identified for orthohepevirus. Our study highlights the virus diversity present in shrews, not only in biodiversity hotspots but also in industrialised countries.
