## Supplemental Table S1 for "Small in size but huge as reservoir – insights into the virome of European white-toothed shrews"

### Sheet: Tabelle1
		Supplemental Table S1: Information on the investigated white-toothed shrews, pool composition, sequencing information and detected viruses
		Information on shrew specimen						Tissue pool composition						Detected pathogens
order	TX Library	KS_ID	species	year	state	district	country	brain	lung	spleen	liver	kidney	intestine	BoDV-1	Hepe V	Denwin V	Resua V	Hasua V	Lechcodon V	Regana V	Erve V	Rasenna V
		Intestine01	Crocidura leucodon										1							P
		Intestine02	Crocidura leucodon										1
		Intestine03	Crocidura leucodon										1	P
		Intestine10	Crocidura leucodon										1
1		KS11/1394	Crocidura leucodon	2010	NI	Northeim	GER	0	1	1	1	1	0
3		KS19/0440	Crocidura leucodon	2015	ST	Dessau-Roßlau	GER	1	1	0	0	0	0							WP
4		KS20/0027	Crocidura leucodon	2019	ST	Saalekreis	GER	1	1	1	1	1	0
5		KS20/0028	Crocidura leucodon	2019	ST	Saalekreis	GER	1	1	1	1	1	0
6		KS20/0043	Crocidura leucodon	2019	BY	Cham	GER	1	1	1	1	1	0							WP
7		KS20/0407	Crocidura leucodon	2019	TH	Unstrut-Hainich-Kreis	GER	0	1	1	1	1	0							WP
8		KS20/1367	Crocidura leucodon	2019	BY	Dachau	GER	1	1	1	1	1	1	WP						W
9		KS20/2863	Crocidura leucodon	2020	BY	Altenthann	GER	1	1	1	1	1	1
10		KS20/2870	Crocidura leucodon	2020	BY	Mühldorf a. Inn	GER	1	1	1	1	1	1	P
11		KS20/2873	Crocidura leucodon	2020	BY	Mühldorf a. Inn	GER	1	1	1	1	1	1
12		KS21/0085	Crocidura leucodon	2020	BB	Ostprignitz-Ruppin	GER	1	1	1	1	1	1	WP
13		KS21/0113	Crocidura leucodon	2021	BY	Neuburg-Schrobenhausen	GER	1	1	1	1	1	1	WP
14		KS21/0281	Crocidura leucodon	2021	BY	Regensburg	GER	1	1	1	1	1	1	P
15		KS21/0392	Crocidura leucodon	2020	BB	Prignitz	GER	1	1	1	1	1	1	WP						P
16		KS21/0447	Crocidura leucodon	2021	BY	Schwandorf	GER	1	1	1	1	1	1
17		KS21/0453	Crocidura leucodon	2021	BY	Regensburg	GER	1	1	1	1	1	1						WP
18		KS21/0484	Crocidura leucodon	2021	BY	Regensburg	GER	1	1	1	1	1	1
19		KS21/0502	Crocidura leucodon	2021	BY	Augsburg	GER	1	1	1	1	1	1						WP
20		KS21/0504	Crocidura leucodon	2021	BY	Augsburg	GER	1	1	1	1	1	1
21		KS22/2124	Crocidura leucodon	2007	-	JIŽNÍ MORAVA_nazva	CZ	1	1	1	1	1	1							W
22		KS22/2138	Crocidura leucodon	2007	-	JIŽNÍ MORAVA_nazva	CZ	1	1	0	0	0	1
		Intestine05	Crocidura russula										1			P				P
		Intestine06	Crocidura russula										1
		Intestine07	Crocidura russula										1	P	P
23		KS11/2513	Crocidura russula	2011	BW	Konstanz	GER	0	1	1	1	1	0			P
24		KS12/1272	Crocidura russula	2002	NW	Duisburg,Stadt	GER	0	1	0	1	1	0		WP	P					WP
2		KS17/1734	Crocidura russula	2017	TH	Unstrut-Hainich-Kreis	GER	0	1	1	1	0	0								W
25		KS18/0143	Crocidura russula	2015	NW	Steinfurt	GER	1	1	1	0	1	1			WP
26		KS20/1370	Crocidura russula	2020	BY	Bad Kissingen	GER	1	1	1	1	1	1
27		KS20/3141	Crocidura russula	2020	BY	Erlangen-Höchstadt	GER	1	1	1	1	1	1
28		KS20/3667	Crocidura russula	2017	NI	Cuxhaven	GER	1	1	1	1	1	1			P
29		KS21/0078	Crocidura russula	2020	HE	Gießen	GER	1	1	1	1	1	1			P
30		KS21/0126	Crocidura russula	2020	SN	Leipzig	GER	1	1	1	1	1	1
31		KS21/0207	Crocidura russula	2016	ST	Saalekreis	GER	1	1	1	1	1	1
32		KS21/0273	Crocidura russula	2020	TH	Weimar-Land	GER	1	1	0	0	1	1		WP	P
34		KS21/0368	Crocidura russula	2020	ST	Jerichower Land	GER	0	1	1	1	1	1	WP		WP
35		KS21/0370	Crocidura russula	2020	ST	Altmarkkreis, Salzwedel	GER	1	1	1	1	1	1
36		KS21/0490	Crocidura russula	2021	BW	Karlsruhe	GER	1	1	1	1	1	1			P
37		KS21/0548	Crocidura russula	2018	SN	Reichenhain	GER	1	1	1	1	1	1
38		KS21/0568	Crocidura russula	2021	ST	Harz	GER	1	1	1	1	1	1			P
		Intestine08	Crocidura suaveolens										1
39		KS19/0490	Crocidura suaveolens	2019	BB	Oberhavel	GER	1	1	1	1	1	0				WP
40		KS20/3619	Crocidura suaveolens	2020	BY	Regensburg	GER	1	1	1	1	1	1	WP			WP
41		KS21/0087	Crocidura suaveolens	2020	BB	Ostprignitz-Ruppin	GER	1	1	1	1	1	1	WP			WP	WP
42		KS21/0212	Crocidura suaveolens	-	ST	Saalekreis	GER	1	1	0	1	1	0
43		KS21/0451	Crocidura suaveolens	2021	BY	Regensburg	GER	1	1	0	1	1	1
44		KS21/0492	Crocidura suaveolens	2021	BB	Teltow-Fläming	GER	1	1	0	1	1	1
45		FP20_01	Suncus etruscus	2020	B	-	GER	1	1	1	1	1	1									WP
46		FP20_02	Suncus etruscus	2020	B	-	GER	1	1	1	1	1	1									P
		Intestine09	Suncus etruscus										1									P
								0: Organ not available; 1: Organ available						W: only whole genome is available
														WP: whole genome with corresponding RT-qPCR confirmation
														P: only RT-qPCR results
